# METTL3 shapes m6A epitranscriptomic landscape for successful human placentation

**DOI:** 10.1101/2024.07.12.603294

**Authors:** Ram Parikshan Kumar, Rajnish Kumar, Avishek Ganguly, Ananya Ghosh, Soma Ray, Md. Rashedul Islam, Abhik Saha, Namrata Roy, Purbasa Dasgupta, Taylor Knowles, Asef Jawad Niloy, Courtney Marsh, Soumen Paul

## Abstract

Methyltransferase-like 3 (METTL3), the catalytic enzyme of methyltransferase complex for m6A methylation of RNA, is essential for mammalian development. However, the importance of METTL3 in human placentation remains largely unexplored. Here, we show that a fine balance of METTL3 function in trophoblast cells is essential for successful human placentation. Both loss-of and gain-in METTL3 functions are associated with adverse human pregnancies. A subset of recurrent pregnancy losses and preterm pregnancies are often associated with loss of METTL3 expression in trophoblast progenitors. In contrast, METTL3 is induced in pregnancies associated with fetal growth restriction (FGR). Our loss of function analyses showed that METTL3 is essential for the maintenance of human TSC self-renewal and their differentiation to extravillous trophoblast cells (EVTs). In contrast, loss of METTL3 in human TSCs promotes syncytiotrophoblast (STB) development. Global analyses of RNA m6A modification and METTL3-RNA interaction in human TSCs showed that METTL3 regulates m6A modifications on the mRNA molecules of critical trophoblast regulators, including *GATA2, GATA3, TEAD1, TEAD4, WWTR1, YAP1, TFAP2C* and *ASCL2*, and loss of METTL3 leads to depletion of mRNA molecules of these critical regulators. Importantly, conditional deletion of *Mettl3* in trophoblast progenitors of an early post-implantation mouse embryo also leads to arrested self-renewal. Hence, our findings indicate that METLL3 is a conserved epitranscriptomic governor in trophoblast progenitors and ensures successful placentation by regulating their self-renewal and dictating their differentiation fate.
