## Supplementary material for "METTL3 shapes m6A epitranscriptomic landscape for successful human placentation": S9

### Sheet: Dong et al.
MAR1		1694 Common
MAR2		A2ML1
A2ML1		ABTB1
AARSD1		ADGRF2
ABHD17B		APOBR
ABHD5		ARHGAP45
ABRACL		ARHGAP8
ABTB1		ARID2
ACCS		BRD4
ACKR4		BTBD16
ACMSD		CBX5
ACRV1		CDC6
ACSM5		CDH6
ADCY8		CPNE8
ADGRF2		CTNND1
ADNP		CTTN
AGTRAP		CYP4F2
AJUBA		DNMT3B
AKT3		DOCK9
ALOX5		FBXO28
ALS2CL		FOXI3
AMER1		FRMPD2
AMOTL2		FSTL4
AMPD2		GCM1
ANKRD33B		GNG12
ANKRD55		GPR171
ANKS6		HNRNPM
AOC3		HP1BP3
APOBR		IMPG1
ARHGAP45		JMJD7
ARHGAP8		KCTD3
ARHGEF18		LAMP1
ARID2		LCMT1
ARID3C		MPRIP
ARL14EP		NR6A1
ARMCX1		PDXK
ARSG		PLD6
ASTN2		PLEKHA7
ATG10		RABEPK
ATG2A		RAP2B
ATP12A		RGS16
ATP2B2		RIMKLB
ATP6V1C2		RUFY2
AWAT2		SEMA4A
AXIN2		SERINC2
BAALC		SOX4
BAD		SP140L
BMP8B		SP6
BNIP3		ST3GAL1
BRD4		SVIL
BTBD1		TMEM160
BTBD16		TP53BP1
C10ORF67		TPP2
C11ORF70		TTC9C
C12ORF75		TYK2
C16ORF71		UBE2F
C17ORF51		UBR5
C19ORF24		USH2A
C19ORF48		WAPL
C1GALT1C1		ZCCHC13
C1ORF195		ZNF267
C1ORF210		ZNF697
C20ORF173
C2ORF72
C3ORF70
C5ORF51
C6ORF141
C6ORF229
C9ORF3
CA7
CABLES2
CAMK2A
CAMK2D
CAPN8
CASP3
CBLN3
CBX5
CCDC130
CCDC146
CCDC167
CCDC175
CCDC81
CCPG1
CD109
CD164L2
CD200R1L
CD99
CDC42SE2
CDC6
CDH3
CDH6
CDH7
CDKN1A
CDKN1C
CDKN2B
CDKN2D
CEBPA
CEBPB
CETN3
CFAP65
CHD9
CISD1
CKS2
CLDND2
CLEC2L
CLINT1
CLMP
CNGA3
CNNM3
CNOT4
CNTLN
COBLL1
COL11A1
COL15A1
COL21A1
COL5A2
COX7B2
CPA2
CPE
CPNE8
CRIPT
CRLF3
CSNK2A2
CT83
CTNND1
CTSB
CTSD
CTTN
CUL5
CUTC
CXCL10
CXORF40B
CXORF65
CYP3A4
CYP4F2
DBNDD2
DCAF17
DDX31
DEPDC1B
DES
DFNB59
DHX34
DIRC2
DLC1
DLGAP4
DLX2
DMD
DMTN
DNAJC1
DNMT3B
DOCK9
DPYSL3
DSG3
DTWD1
E2F8
ECHDC2
ECM2
EFCAB5
EPHA6
EPHA7
EPHB4
EPHX4
ERGIC2
ERI2
ERLEC1
ERP27
ERRFI1
ESCO1
ESPN
ESRRB
EXOG
EXOSC1
FAAH
FABP2
FAM180A
FAM196A
FAM210B
FAM214B
FAM46D
FAM91A1
FAP
FBLN1
FBXO28
FBXO34
FBXO8
FBXW11
FGL1
FKBP9
FMO4
FOXB1
FOXI3
FOXL1
FOXO3
FRMPD2
FSTL4
FUT1
FYCO1
FZR1
GABRG3
GAPVD1
GATA4
GBP2
GCHFR
GCM1
GCNT1
GDNF-AS1
GID4
GLDN
GLRA3
GLUD1
GLUL
GMCL1
GNG12
GNGT2
GNS
GPD1
GPR171
GPR61
GRB10
GREB1L
GRIA2
GRIN2C
GRINA
GRK4
GYS2
HAGHL
HELQ
HERC4
HHAT
HIST1H3C
HIST1H4D
HIVEP1
HLTF
HMSD
HNRNPDL
HNRNPM
HOXA1
HOXA2
HOXC6
HP1BP3
HPS5
HRC
HRG
HSD11B1
HSPB11
HYAL3
ICAM1
IFRD1
IFT140
IGFLR1
IL15
IL17RB
IL1RAPL1
IL1RN
IMMP2L
IMPA1
IMPG1
INAFM1
INPP4B
IQCB1
ISLR
ITGA11
ITGB8
IVL
JAGN1
JMJD7
KCNAB1
KCNB1
KCNH5
KCNMB2
KCNN3
KCNQ5
KCTD3
KCTD5
KIAA0319
KIAA0895L
KIAA0907
KIAA1456
KIF5C
KIFC3
KLF12
KLHDC8A
KLHL11
KLK10
KLKB1
KMT5B
KPNA1
KPNA6
KRIT1
KRT38
KYAT3
LAMP1
LAMTOR3
LAPTM5
LATS1
LCMT1
LEPROTL1
LGALS2
LHX1
LIN7A
LIPG
LMNB1
LMTK3
LOX
LPIN2
LRP5
LRRC34
LRRC61
LRRD1
LSP1
LTA4H
LTN1
LYPLAL1
MAB21L1
MAGEB1
MAGEB2
MAGIX
MAMSTR
MAN1A1
MAPKAPK3
MAZ
MDH1
MED13L
MEX3C
MICALL2
MICU1
MIF
MINDY4
MLH3
MOG
MORF4L2
MOSPD1
MPRIP
MREG
MRGPRX1
MSANTD2
MUC21
MUCL1
MYL1
NAALADL1
NBR1
NCALD
NCAPH
NECAP1
NEGR1
NELFE
NF2
NFATC1
NGLY1
NIM1K
NKAIN2
NLGN4Y
NODAL
NPTN
NPTX2
NR2E3
NR2F2
NR2F6
NR6A1
NRCAM
NRGN
NSUN5
OAZ2
ODF2
OGFOD3
OGFRL1
OR2C1
OR2D3
OR2H2
OR51B4
OR51E2
OR51I1
OR8S1
OTOG
OTUD4
OTUD5
OXR1
PABPC4
PACRGL
PAFAH1B3
PAK3
PATL2
PCBD2
PCBP4
PCDHA10
PCDHGC4
PCED1A
PCK2
PCSK7
PDS5A
PDXK
PDZK1
PERM1
PEX11G
PHACTR4
PIK3C2G
PIM2
PKD1L3
PKD2L2
PLA2G5
PLD6
PLEKHA7
PLEKHH3
PLEKHM3
PML
POU6F2
PPP1R13L
PRAMEF19
PRG2
PRKG1
PRMT9
PRNP
PRPSAP1
PRR15L
PTCHD1
PTDSS1
PTGDS
PTPN14
PTPRK
PUM2
PXYLP1
RAB24
RAB35
RAB36
RAB3B
RAB3C
RAB44
RAB5B
RABEPK
RAP2B
RAPGEFL1
RARG
RASA1
RAVER2
RECQL5
REEP1
RETNLB
RGMB
RGS16
RGS7
RHOF
RIMKLB
RMDN1
RNASET2
RND1
RNF144A
RNF41
RPE65
RTL8C
RUFY2
S100A10
SAV1
SBF2
SCG2
SCIN
SCOC
SDC4
SDCCAG8
SEC14L2
SEMA4A
SEMA5A
SERINC2
SERINC3
SERPINE1
SERPINI1
SERTAD4
SETD3
SGPL1
SH2B3
SH3BGRL2
SHISA9
SIGLEC9
SIPA1
SKAP2
SLAMF7
SLC12A3
SLC18A2
SLC23A1
SLC25A38
SLC30A8
SLC36A4
SLC38A9
SLC40A1
SLC6A4
SLCO2B1
SMARCAD1
SMDT1
SMIM20
SMIM23
SMOC1
SMTNL2
SNRPN
SNX25
SOCS4
SOX4
SP140L
SP6
SPA17
SPAG1
SPDYA
SPINK4
SPIRE2
SPRED2
SPTBN2
SPTSSB
SSR2
ST3GAL1
ST8SIA4
STIM2
STK16
STK39
STK4
STMN2
SULT1C4
SVIL
SWAP70
SYCP3
SYNC
TAS1R1
TAS2R30
TAS2R43
TBRG1
TBX3
TCEA1
TCTN1
TET2
TEX13C
TEX29
TGDS
TGFBI
TGIF2LX
TGM5
THEMIS
THRSP
TIGD4
TM9SF3
TMA16
TMEM100
TMEM160
TMEM171
TMEM187
TMEM19
TMEM2
TMEM205
TMEM233
TMEM47
TNFRSF17
TOM1
TP53
TP53BP1
TPP2
TRAF1
TRIM36
TRIM69
TRIR
TRPV1
TSLP
TSPAN6
TTC29
TTC7B
TTC9C
TTN
TUBB4A
TWF2
TYK2
UBALD2
UBE2A
UBE2F
UBR5
ULBP1
UNC5CL
UNC79
USH2A
USP11
USP28
USP46
VEZF1
VGF
VIPAS39
VRK2
VTA1
VWCE
WAPL
WDR35
WDR90
WEE2
XG
YOD1
YY2
ZBTB38
ZC3H6
ZCCHC12
ZCCHC13
ZDHHC4
ZDHHC6
ZFY
ZMYM3
ZNF10
ZNF267
ZNF283
ZNF300
ZNF329
ZNF398
ZNF484
ZNF529
ZNF570
ZNF578
ZNF615
ZNF641
ZNF668
ZNF689
ZNF697
ZNF713
ZNF728
ZNF729
ZNF736
ZNF81
ZNF844
ZSCAN20

### Sheet: Schimizu et al.
Growth promote+restrict	1694 Common
KLF16	AEBP2
MYC	ARID3A
JUN	BHLHE40
TFAP2C	CREB3
KDM2A	DNMT1
HMGA1	FOSL2
THAP11	GATA2
SREBF2	GATA3
CEBPZ	GATAD2A
E2F4	GCM1
PREB	GRHL1
CDC5L	HIC2
HIC2	HSF2
GTF2B	KLF4
GATAD2A	KLF6
ZNF217	MAFK
MTERF4	MSX2
CENPA	MTERF4
SETDB1	MYCN
SNAPC5	NFAT5
E4F1	NFE2L2
ZNF207	PA2G4
OVOL2	PRDM2
GABPA	SAFB
ZFAT	SAFB2
SRF	SOX13
USF2	SOX4
GATA3	SP3
GATA2	SP6
MYBL2	TCF7L2
JUND	TEAD1
RBPJ	TFAP2C
FOSL1	TFDP2
ZBTB7B	TGIF1
TBP	THAP11
SNAPC2	USF1
HSF1	XBP1
SON	YBX3
HAND1	ZBTB10
SP2	ZBTB2
L3MBTL3	ZFAT
KLF5	ZFX
SAFB	ZNF143
JUNB	ZNF292
TCF7L2	ZNF697
DRAP1	ZZZ3
NR2C1
TFDP1
RXRA
BPTF
TEAD1
GTF3A
SRCAP
YBX1
GRHL2
PA2G4
CTCF
E2F1
SKI
AHCTF1
ATF7
MTERF3
ZBTB10
MYCN
SP1
KAT7
MAFK
FLYWCH1
MBD3
ZNF335
ATF2
MAX
ZFP91
ZNF131
GRHL3
ESRRA
NFE2L2
DOT1L
NFYA
ARID3A
ATF3
ATMIN
FOSL2
AHR
TGIF1
GTF2I
ZNF598
DNMT1
SREBF1
NFYB
MBD1
NFIL3
C11orf95
PPARG
SMAD5
CENPT
NFYC
FOS
GPBP1L1
ZFP64
KLF6
ZNF410
ZZZ3
TFAP2A
THRB
TRERF1
KMT2B
CHCHD3
KLF13
CUX1
RELA
SCMH1
ZBTB11
FOXM1
YY1
ATF4
CEBPG
ZNF511
REST
TEAD4
PIN1
PRDM2
MAFF
THYN1
KLF4
CXXC1
ZBTB1
ELF2
SOX15
ARID3B
NR1H2
SP3
KCMF1
FOSB
BHLHE40
MYCL
DNTTIP1
ELK1
ZNF697
MEF2D
FOXK2
OVOL1
SOX13
MLX
SLC2A4RG
TERF1
ATF1
SP6
NFAT5
ZNF581
ZNF823
ZNF580
TEAD3
EPAS1
STAT5B
ZNF3
ZNF292
CREB3
NFX1
ZBTB2
AKAP8
TFDP2
E2F3
PCGF2
RREB1
ARNT
ZFX
FOXJ3
AKAP8L
EGR2
DLX5
MSX2
TEAD2
ARID5B
THAP7
EEA1
MSANTD3
ATF5
MAFG
YBX3
RFX5
CREBZF
ZGPAT
ZNF317
NR2F6
PRMT3
ZNF367
SOHLH2
AEBP2
ZNF787
FOXN2
HSF2
ZNF76
XBP1
ZBTB5
ZNF91
SNAI1
SAFB2
ZNF143
ZNF394
MAZ
GLMP
LIN28A
TIGD2
ZNF552
GRHL1
ELF5
STAT2
SIX5
RXRB
USF1
TCF7L1
ZNF90
GLYR1
SOX4
E2F8
CEBPA
ZNF354A
ZNF432
GCM1
ZNF486

### Sheet: Chen et al.
Chen et al. CTB Regulators	Chen et al. EVT Regulators	Chen et al. STB Regulators	78 CTB genes	11 EVT genes	28 STB genes
SP6	ANXA4	HOPX	AEBP2	BBX	BAZ2A
MSX2	SP100	CEBPB	ARID3A	DDX58	BRD4
OVOL1	HMGN3	SIN3B	ARRB1	DLX4	CHD2
HNRNPAB	FOS	MAFF	ATRX	HMGN3	DVL3
TEAD3	SP110	RYBP	BCLAF1	KLF6	EIF2AK4
HNRNPD	IL1RAP	PITX1	BDP1	PLXNB2	ERC1
SFPQ	VGLL3	NR2F6	BHLHE40	SP100	ESRRG
GATA2	FBN1	ATF3	BOD1L1	SP140L	ITCH
TRIM28	TSC22D3	ZNF292	CHD7	STAT1	LARP1B
HNRNPU	ID3	XBP1	CPSF4	STAT6	LMO4
CTNNB1	PLA2G10	TBX3	CREB3	TRIM25	LRRFIP1
CEBPA	NFKBIZ	PRDX3	CREBBP		MYCN
ZFHX3	EPAS1	AES	CRTC3		NCOA3
NR2F2	ASCL2	ZC3H11A	DDX3X		NCOR2
GRHL1	KLF6	MBD3	DLX3		NR4A1
PCBP2	PLSCR1	HMG20B	DNAJC21		PAWR
ZNF750	FHL2	FOXO6	DPF3		SMC3
PRKCH	GTF2I	CREB3L2	EP400		SOX4
HMGA1	TCEAL1	ESRRG	EZH2		TFDP2
SSRP1	ZFP36	SMAD7	FMNL2		TMF1
MAZ	IRF9	ZNF703	GATA2		TRIM24
IRX4	PPP3CA	JUND	GATA3		XBP1
GCM1	EIF2AK2	RPS6KA5	GATAD2A		ZBED6
HMOX1	NRIP1	NR4A1	GCM1		ZBTB7A
TFAP2C	COMMD6	NCOA3	GRHL1		ZCCHC6
TFEB	PCSK6	NRBF2	HIC2		ZFAT
GATA3	IRF1	PREX1	HNRNPAB		ZNF292
NFE2L3	CAMTA1	DEPDC1B	HNRNPD		ZNF777
CHD4	DDX58	ZBTB7A	HNRNPK
RAB11FIP4	DEPDC7	EID1	HNRNPU
PA2G4	ARID5B	LMO4	IL6
SMARCC1	STAT1	HSBP1	JADE1
TEAD1	PLXNB2	HDAC5	KDM5C
E2F8	CHD9	PPARD	LGR4
MLLT1	SMYD3	ATF4	MATR3
JUP	THRB	MAML3	MDM2
ARID3A	CUX1	BRD4	MLLT1
BHLHE40	ETS2	FOSB	MSX2
DDB1	EGR1	PAWR	NFE2L3
VEGFA	ID1	AFF1	NPM1
GATAD2A	TRIM21	MYCN	NR6A1
ZNF277	NOTCH2	LIN28B	PA2G4
TFDP1	NR3C1	TFAP2A	PAXBP1
BCLAF1	DNAJC1	ETV4	PBRM1
HCFC1	TRIM38	DVL3	PIAS4
TRIM33	BBX	SGK1	PLXNA2
MDM2	ZBTB38	STAT5B	PRDM2
HIC2	CIR1	SOX4	REV1
HNRNPL	TRIM25	ITCH	SAFB2
NPM1	MBD2	LARP1B	SERTAD2
RCOR1	JUNB	AKT1	SFPQ
TET2	TCEAL8	WFS1	SMARCA4
TLE3	ARHGEF2	SMC3	SMARCA5
CPSF4	CREB5	PTEN	SMARCC1
TNFAIP3	SP140L	TRIB3	SOX13
CCNT2	TRADD	ARID3B	SP3
PLXND1	PRMT2	TMF1	SP6
BPTF	STK3	LRRFIP1	SPEN
EED	HIST1H1C	ANXA3	SUPT5H
HNRNPK	TSC22D1	LMO2	TARDBP
SMARCA4	DLX4	HEY1	TBX2
SMARCA2	ARID5A	ZNF432	TCF7L2
TARDBP	MSRB2	TRIB1	TEAD1
ZBTB10	GLI3	GULP1	TFAP2C
GRHL3	STAT6	BANF1	TLE3
RAD21	REL	TSC22D2	TOP1
FMNL2	MGMT	NCOR2	TRIM28
TOP1	STAT2	TAF4	UBN1
MXD1	SMARCA1	CHD2	VEGFA
NUCKS1	SMAD3	WNT10B	ZBTB10
RXRA	SON	ERC1	ZC3H13
PCNA	MXD4	POLR2L	ZC3H15
KCMF1	ZC3H6	THYN1	ZFHX3
KDM1A	GTF2IRD2	KMT2C	ZMAT2
SRF	IRF2	ATF6	ZNF114
SSBP3	SSH3	WNT3A	ZNF326
ZNF114		NFIL3	ZNF600
DDX3X		ZBTB7B	ZNF697
FUBP1		ZCCHC6
PLXNA2		ZNF845
NR6A1		RIPK2
LGR4		ETV5
HMGB3		ZNF598
PCBP1		BAZ2A
MATR3		AKAP8L
AFF4		ADAM8
MED13		SORBS2
AEBP2		ZBED6
YY1		INF2
RBM10		TIPARP
UBN1		SKI
IRX2		LTN1
DLX3		AHR
CRTC3		RBPJ
CTBP1		MIS18BP1
ID2		CREM
CUL3		RELA
ARID1A		LRP8
PSMD11		ZNF609
CHD7		ZNF652
SOX13		CSRNP1
EZH2		CIB1
CAPN15		IRAK1
SNAPC4		NR4A3
CITED2		UBB
RPS6KA4		PRNP
TET3		TGFB1
MAFG		ATXN7
E2F4		TRIM24
TRAF4		TSC22D4
RUNX1		ZFAT
POU2F1		TIGD2
BDP1		TERF2IP
TCF3		POLR2J
CHD1		IKZF4
MED1		ZNF354B
SMARCA5		UBE2K
CENPB		BOLA3
ADNP		ZNF777
EP400		TFDP2
CBFB		EIF2AK4
RBBP7		PHF20
CTCF		IRAK2
NCOA2		PER1
SPEN		CNOT3
USF2		MAPK9
SUZ12		TADA2B
PPP1R13L
ZNF850
REXO4
SAFB2
E2F3
AHCTF1
ZBTB40
SUPT5H
MTDH
TCF7L2
RBM26
DPF3
MAPK14
KLF16
DNAJC2
DNAJC21
GLYR1
MIER3
DHX36
KAT2A
EP300
FEN1
H1FX
ZBTB44
UBR4
TAF5L
SMARCD2
MLLT10
BOD1L1
KAT2B
MED14
MTA1
SMARCD1
UBP1
ZNF697
ATRX
POLRMT
UBTF
ZNF440
TRERF1
SUPT6H
JADE1
IL6
TP73
BAG1
SIRT1
LSR
KIAA1549
TOP2B
PDS5B
ZNF787
ZNF69
ERF
CDX1
KDM5C
GMEB2
SART1
THAP4
PAXBP1
FOXK2
CBL
KDM2A
KMT2B
REPIN1
NKRF
ZXDC
KDM2B
HLTF
ARRB1
FLNA
CREBZF
STRN
ATF5
PIAS4
ZC3H13
MTA3
ZMAT2
WIZ
SERTAD2
MLLT11
ATMIN
PLXNA1
ZNF664
S100A9
TFCP2
BRD9
ARID1B
RBM27
PRDM2
ZNF600
PBRM1
ZC3H15
COMMD7
ZNF335
OSR2
TLE1
ZNF532
PLXNB1
NDN
CREB3
CHUK
PRKCI
ZNF444
FUBP3
ZNF165
TBX2
CACTIN
ZNF436
REV1
FBXL19
YOD1
SREBF1
CREBBP
CARHSP1
LIG3
CDK8
SP3
ZNF326
MED15
DDRGK1
MBD1
ZFP91
TRIM14
CSRNP2
ZNF592
NFKB1
OTULIN
RIPK4

### Sheet: Gong et al.
Gong et al. PE-FGR Regulators (Table 27 used)	73 PE-FGR genes
ZNF704	AHSA1
ZNF703	APBB2
ZNF614	APOD
ZNF554	B3GNT7
ZNF468	BCL6
ZNF395	BCORL1
ZFC3H1	BHLHE40
ZFAT	CD74
XDH	CDH6
XCR1	CILP2
WNT5A	CLDN19
WLS	COL17A1
WFS1	COTL1
WDR72	CRISPLD2
WDR60	DNASE1L3
WBP5	EGLN3
VWF	ENPEP
VIPR2	ERVV-2
USP46	F3
UPK1B	FKBP4
ULBP1	FKBP8
UCK2	FLNB
UBE2Q2	FTH1
UBASH3B	GCM1
U2AF1	GPRC5A
TXK	HMGN3
TUBA1C	HNRNPA3
TST	HSP90AA1
TSKU	HSPA2
TRIM64B	HSPA5
TRIM62	HSPA8
TRIM40	INSIG1
TRIM22	ISM2
TREML2	KLF4
TREM1	LAMA5
TPTE	LEP
TPM1	LRP2
TPBG	LRSAM1
TNNT3	LYN
TNKS2	MLLT1
TNFSF10	MMP19
TNFAIP2	NFE2L3
TMEM229B	NLRP7
TMEM100	OS9
TMC6	PGF
TLE2	PKM
TLDC1	PLEC
TIMP3	PPL
TIMP1	PPME1
TIE1	PPP1R15A
THSD4	PTGER3
THOP1	PTPRF
TGFBI	PVR
TGFB3	SDC3
TGFB1	SEC63
TFRC	SH3BP4
TFPI2	SH3BP5
TEX14	SLC16A1
TET3	SLC2A3
TEP1	SLC5A3
TDRD9	SOD1
TCHH	STAT1
TCF21	TACC2
TAGLN	TIMP3
TACC2	TLDC1
TAC3	TPM1
SYNJ2	TUBA1C
SYNE3	UBE2Q2
SYNE1	VIPR2
STON2	WDR60
STEAP4	ZFAT
STAT1	ZNF468
STARD8	ZNF704
STAC
ST8SIA4
SSX2IP
SRRM2
SRI
SPX
SPTLC3
SPP1
SPOCD1
SOWAHC
SOD3
SOD2
SOD1
SOCS3
SMIM5
SMAD6
SLCO4A1
SLCO2A1
SLC8A1
SLC7A5
SLC7A1
SLC6A8
SLC6A4
SLC5A3
SLC50A1
SLC45A4
SLC39A14
SLC2A3
SLC2A12
SLC26A7
SLC26A2
SLC24A4
SLC1A6
SLC19A3
SLC16A4
SLC16A3
SLC16A1
SLC12A8
SLAMF1
SIX4
SIGLEC6
SH3PXD2A
SH3BP5
SH3BP4
SGK1
SGCA
SFXN3
SESN3
SESN1
SERPINI1
SERPINH1
SERPING1
SERPINE2
SERPINE1
SERPINB9
SERPINB2
SEMA4C
SEMA4B
SEC63
SDC4
SDC3
SCNN1B
SCN7A
SCCPDH
SCARB2
SCAP
SASH1
S100A6
RUSC2
RTN4RL2
RSPO2
RNF5
RGCC
RFK
RDH13
RDH10
RASSF8
RASGRP1
RASAL1
RAPH1
RANBP3L
RALYL
RAI14
RAB3B
QSOX1
PWWP2B
PVRL2
PVR
PTPRU
PTPRF
PTGFRN
PTGER3
PSG9
PSG11
PSG1
PRSS27
PRRX1
PRRG4
PROM1
PROK1
PROCR
PRKD3
PRG2
PREX1
PRDX4
PPP1R16B
PPP1R15A
PPME1
PPL
POTEF
PNP
PNCK
PMP22
PLTP
PLOD2
PLK3
PLIN2
PLEC
PLD3
PLAU
PLA2G16
PKM
PKIB
PIPOX
PIEZO1
PID1
PHLDB1
PHGDH
PGF
PDK4
PDGFRA
PCDH11X
PCBP2
PAPPA2
PAPPA
PAGE4
PADI1
P4HA1
OSMR
OS9
OLR1
OLFM4
OLAH
NTRK2
NT5DC3
NRIP1
NREP
NR4A2
NR2F1
NR1D2
NPAS2
NOTUM
NOTCH4
NOS3
NOS1AP
NOG
NNAT
NLRP7
NLRP2
NIPA1
NIN
NID2
NFE2L3
NEURL1
NEK11
NEDD4L
NEB
NDRG1
NCMAP
NCKAP5L
NAV1
NABP1
NAALADL2
MYOF
MYL9
MYH14
MYH11
MXRA7
MXI1
MUC15
MTSS1L
MRC2
MPP7
MPP5
MORN3
MMRN1
MMP2
MMP19
MMP14
MME
MLLT1
MICAL3
MGAT5
MGAT3
MFAP5
MEX3D
METRNL
MCAM
MATN2
MAP3K4
MAP1LC3B
MANBA
MALAT1
MAD2L2
LYPD5
LYN
LY6K
LVRN
LUM
LTBP2
LTBP1
LSS
LRSAM1
LRRTM4
LRP2
LPL
LPIN1
LMO2
LMCD1
LITAF
LIPG
LIMD1
LIMCH1
LHX4
LGSN
LGR5
LGALS3BP
LGALS14
LGALS13
LEP
LDHB
LDHA
LBH
LAPTM5
LAP3
LAMC3
LAMA5
LAMA3
KRT7
KRT19
KRT14
KLF4
KISS1
KIF12
KIAA1467
KIAA1456
KDR
KCNT2
KCNK3
KCNJ16
KATNBL1
JUNB
IVNS1ABP
ISM2
ISM1
INSIG1
INPP5D
INHBA
INHA
IL36RN
IL33
IL2RB
IL1RL1
IL1R2
IGSF8
IGSF5
IGSF10
IGFBP3
IGF1
IER5
IDI1
IBSP
HUNK
HTRA4
HTRA1
HSPH1
HSPG2
HSPD1
HSPA8
HSPA5
HSPA2
HSPA1B
HSPA1A
HSP90AA1
HSD3B2
HSD17B1
HPSE
HNRNPA3
HN1
HMHA1
HMGN3
HLF
HLA-G
HLA-DRB5
HLA-DRA
HLA-DQB1
HLA-B
HLA-A
HEXB
HEG1
HCAR1
HBG2
HBB
HBA2
HBA1
H6PD
GULP1
GTF2H2
GPRC5A
GPR32
GPIHBP1
GOLGA8A
GKN1
GJB4
GJB3
GIPC1
GFPT2
GCM1
GBP2
GBP1
GBA
GATM
GAPDH
GALNT12
GALNT11
GABRE
GABBR2
FZD7
FXYD3
FTH1
FSTL3
FRZB
FOSB
FOS
FN1
FLT1
FLNB
FLNA
FKBP8
FKBP4
FHL2
FHL1
FCGR3A
FCGBP
FBXO32
FBXO2
FBLN2
FAT4
FAT2
FAS
FAM84B
FAM65B
FAM43A
FAM3B
FAM184A
FAM167A
FAM13A
FAM102B
FABP4
F5
F3
EXT1
ESYT1
ERVV-2
ERVV-1
ERVMER34-1
ERVFRD-1
ERRFI1
ERO1A
EPS8L1
EPHA3
ENPP2
ENPP1
ENPEP
ENG
ENDOU
EMC10
EGLN3
EFNA1
EDN1
EBI3
DUSP6
DUSP5
DUSP22
DUSP1
DSEL
DSC3
DNASE1L3
DNAJC27
DNAJB9
DNAJB4
DNAJB1
DNAH17
DIO2
DHRS3
DHRS2
DEFA3
DDX60L
DDR2
D4S234E
CYP11A1
CYBRD1
CYBB
CXCL8
CXCL14
CTSS
CTSH
CTSF
CTSD
CTSB
CTGF
CST6
CSMD2
CSHL1
CSH2
CSH1
CSF2RB
CRISPLD2
CRIP2
CRH
CPT1A
CPS1
CP
COTL1
COL6A2
COL5A3
COL5A1
COL21A1
COL18A1
COL17A1
CLTB
CLMN
CLIP2
CLIC5
CLIC3
CLDN4
CLDN19
CLDN1
CKS1B
CITED2
CILP2
CHRM5
CHORDC1
CHI3L2
CH25H
CGB8
CGB5
CFH
CELSR1
CECR2
CDKN1C
CDH6
CDH4
CDH11
CD9
CD74
CD320
CD300LG
CD163
CCSAP
CCDC144A
CCDC115
CBR1
CBLB
CALM1
CADM1
C8orf4
C7orf49
C7
C2CD3
C2CD2
C21orf91
C1QC
C1QB
C1QA
C1orf226
C1orf106
C18orf54
C14orf180
BTNL9
BPGM
BMP2
BHLHE40
BCORL1
BCL6
BAG3
B3GNT7
B3GNT5
B3GNT3
B2M
AXL
AUTS2
ATP8A2
ATP2C2
ATP13A4
ATP13A2
ATP11A
ATP10D
ASPHD2
ASCL2
ARRDC3
ARMCX3
ARL4C
ARHGEF35
ARHGDIB
ARHGAP28
ARHGAP25
AREG
ARAP2
AQP3
APOL6
APOD
APOB
APBB2
AOX1
AOC1
ANXA4
ANTXR2
ANO2
ANKRD33
ANGPTL1
ANGPT2
AMZ1
AMOT
ALPK3
AIF1L
AICDA
AHSA1
AHNAK2
AGPAT5
AFAP1
ADRBK2
ADM
ADHFE1
ADGRL3
ADGRE5
ADCY3
ADAMTS9
ADAMTS1
ADAM19
ACVRL1
ACVR2B
ACTA2
ACSL5
ABCB1
ABCA8
ABCA2
AADACL3

### Sheet: Paquette et. al
down early preterm	up early preterm	44 early preterm genes
LEP	MPP6	ANK2
AC132217.1	PLK1	ANXA8
DISP2	SLAIN1	BCL6
TAC3	CENPK	BEAN1
SAA1	ZNF583	CLDN19
CRH	SUSD2	CMTM4
CXCL8	SLC45A4	COL4A2
SYT8	CEP55	CRISPLD2
PTGS2	FIBIN	DLX3
PTX3	DLGAP5	EIF4EBP3
HBA2	LINC01320	ENPEP
PLAC8	LAMP3	ERVW-1
APOBEC3A	HSPB7	FADS3
THBS2	CCL28	FGR
IL1B	FCRL5	FOSL2
AMZ1	CENPN	GATA3
NOTUM	AL139300.1	GPRC5A
CD300LG	ARG2	HACD4
CLDN19	GAL3ST4	IGF2
FAT2	ILDR1	IRF7
HK3	CADPS2	ISM2
IL1R2	MYEF2	KLF6
SFRP1	PPM1H	KLF9
ASPHD2	POSTN	LEP
FN1	NEK2	LOXL2
AC245041.1	OLFML1	MAP3K9
AQP9	ACSS3	PFKFB3
DLK1	SSPN	PHLDA1
LY6D	LDHB	PHLDA2
CCL3	CPT1C	PIK3CD
RRAD	MYLK	PROSER2
FCGR3B	TMEM97	PTPRF
NKAIN4	ESCO2	RGMA
AC003093.1	KIF26B	SLAIN1
SERPINE2	ULK4	SLC2A3
GALNT15	ACVRL1	SLC52A1
CRLF1	AC092718.6	SPNS2
C11orf96	HEG1	STC2
ATP8A1	RGMA	TIMP3
CCL4	CCDC146	TMEM40
TNNT3	ANK2	TSPO
SPOCK2	CDH3	VEGFA
MT1E	ADAMTS19	XAGE2
FSTL3	PDE7B	ZNF488
HAS3	ENPEP
GPER1	P3H2
TBX5-AS1	SMPDL3B
GGT5	DCDC2
CXCR1	ALDH1A2
CFP	TMEM45B
NOD2	AOX1
GRIP2	FGF23
HCAR2	XPNPEP2
BCL2A1	NRAD1
LPAR2	LINC01484
LILRB3	SERTM2
CST6	GABRP
FGR	DLGAP1
IL17RE	SERPINB10
ANXA8	ASB2
FOSB	SLC34A2
EGR1	AC019117.4
ALPL
PNCK
TNFSF10
AC245041.2
IGF2-AS
TBX5
NXPH3
IGF2
RASGRF2
ATP10A
CD300E
AQP1
PROK1
CSPG4
CCN2
SLC2A3
RNF128
DSC3
CUBN
GPRC5A
MEFV
PCSK6
BMP5
AOC1
AF127577.4
SLC39A4
GFOD1
AC092117.1
GPC4
PYCR1
CEACAM1
ISM2
COL11A1
CALHM4
DGAT2
KLF9
MYO1G
AC010328.1
SLC11A1
ITGB6
ACKR3
PFKFB3
GH2
ISG15
PLA2G5
VWCE
SH2D5
ADA
AGRN
NFKBIZ
AGTR1
COX7A1
SLC39A14
MEGF6
JAM2
TSC22D3
VNN2
AC006115.2
EBF3
DDIT4
ECE1
HBEGF
MFGE8
CLEC14A
SPNS2
ADAMTS14
CD48
GPR176
PPP1R3G
MCAM
LINC02587
PRX
TSPAN2
BMP2
MAGEA10-MAGEA5
LINC00702
NDUFA4L2
AC069288.1
CCN1
REPS2
ANXA8L1
FPR2
NUDT4B
H19
TIMP4
CCDC88B
DNAH2
TFAP2A
TIMP1
VEGFA
CXCR6
NFASC
DGCR6
XAGE3
RIMS3
SEMA6C
HIF1A-AS3
IL18R1
SELL
LINC02733
ERVV-1
TMC7
ATOH8
IL27RA
RNF24
BMP6
AL160408.2
AC090826.1
TAP1
FLT1
MYO15B
SOCS3
MNDA
PIK3CD
GMIP
TNFRSF10C
EIF4EBP3
HOXA13
HELZ2
PLEKHG6
SYTL1
SCHIP1
FAM78A
ADRB2
AC022167.2
BDNF
TCIM
DENND2A
MIRLET7BHG
MEOX2
KANK4
AL355001.2
PTGER2
SOD2
AC004784.1
SOD3
BCL6
APLN
SEMA4C
CLIC3
IGFBP3
OSGIN1
AC099552.5
LINC00482
SULT1A4
CSH2
AC073957.3
IP6K3
CORO1A
MAST3
PGGHG
BACH2
AC093866.1
PTGER4
ATP9A
GJA4
WNT9A
SNCG
TGFB2
ENDOG
SQOR
PMEPA1
TSPO
IRAK3
PHLDA1
SLC52A1
PROSER2-AS1
EXOC3L1
CYGB
GPR132
PLAUR
DLX3
C5AR1
LAMC3
QSOX1
INSL4
PLCD3
BEAN1
DIPK1B
PNMT
AC004151.1
ELMO3
ST3GAL5
GALNT6
HIF3A
GATA4
CAV2
CDC42EP2
AC007566.1
KCNMB4
SH3TC1
AC079341.1
GATA3
EPHB3
ABCA3
LFNG
PTK2B
MAP3K9
INAVA
ARID5A
CRISPLD2
SRGN
CDKN1A
ZFP36
AC008894.2
COL4A1
COL5A1
XAGE2
EFNA1
FADS3
VWF
LINC00205
MAPK8IP3
PLEKHG2
SLC44A5
PROSER2
MXRA7
IFNGR2
ITGA1
TINCR
DOK3
TYMP
VAV2
LYPD3
GPR87
AC020916.1
CMTM4
ZNF488
IGSF9
AIF1L
DPP7
NUAK1
PIEZO1
TMEM40
ZNF750
PAGE4
STC2
ASAP3
ANTXR1
AP002761.4
PSMB8-AS1
THEMIS2
KLF2
FOSL2
CCDC85C
FOXF1
HACD4
FAM174B
ETS2
COL4A2
NCKAP5L
ZC3H12A
LOXL2
ADCY4
JPT1
DSCR4
CITED2
PTPRF
GASAL1
NUDT14
SPSB1
FAM110A
NLRP3
CAMK1D
IRF7
NOTCH1
EIF4EBP1
PREX2
CYP2J2
MYCL
ABLIM3
HCK
TIMP3
KLF6
LINC02327
ADRB1
LINC00470
LTBP2
ICAM1
HRH2
ARRDC2
ROBO4
LCMT1-AS2
MYADM
MYZAP
SIX5
PTGES
SPI1
GDPD3
PHLDA2
PPP1R26
GNA15
NBEAL2
HHIPL1
ERVW-1
PLP2
NEDD9
PRCP
MTSS2
C8orf58
DVL1
CR589904.2
SLC30A4
CCSAP
HIP1

### Sheet: Liu et. al
Down log2fold 0.5	up log2fold 0.5	99 early preterm genes
CGA	DST	ACTB
MMP12	FSCN1	BASP1
C15orf48	CCDC144A	BHLHE40
MT1E	SCARB1	C19orf53
LGALS1	POMC	CALM3
CLIC3	SLC12A8	CCNE1
HIST1H1D	AL158206.1	CDV3
HIST1H4C	SARAF	COL17A1
LY6E	APOL6	COX6C
RPS26	IFNGR2	CPM
CGB3	PLOD3	DDX17
XIST	MYO9B	EIF2AK4
BNIP3	IDS	ENO1
SPON2	PLA2G7	FGFR1
HBZ	EVA1A	FMNL2
CALR	IGF2	FTH1
RPS4X	PNISR	FTL
CSTB	TNFRSF25	GALNT7
CYBA	COL27A1	GOLGA4
HMGB2	PABPC1	GPRC5A
MGST1	KIAA1211L	GPX3
HIST1H1E	DLGAP4	GTF3C6
CD55	Z95114.1	HMGB2
GAPDH	SQSTM1	HMGN1
DSC2	KMT2C	HMGN3
RPL39	CBL	HSP90B1
LEP	NEAT1	HSPA2
HIST1H1B	ZFP36L1	HSPA5
MIF	ZKSCAN1	IER3
HSPA5	TENT5A	IGF2
PDIA6	DENND2A	INPP5B
RPL36	MPHOSPH8	ISM2
PERP	AFF1	KIF21A
RPS18	PSAP	LAMA5
APOC1	PPP1R12B	LEP
RPL29	PCSK7	LY6E
RPL37	WIPI1	MGLL
SLC16A3	TECPR1	MKI67
LDHA	PIM1	MPHOSPH8
ACTG1	EIF2AK4	MSI2
PPM1N	CRIP2	MYH10
RPL36A	TCF7L2	MYL6
RPL13	NKTR	MZT2A
SLC2A3	PTN	N4BP2L2
CCNB1	CCN2	NACA
MT-CO3	SERPINH1	NCL
ERVH48-1	IL1RAP	NPM1
MT-CO1	ANGPT2	NR6A1
ERO1A	CAMK2N1	PABPC1
ID3	DDX17	PDIA4
XAGE3	IQSEC1	PFKP
HSP90B1	KIF12	PGF
TUBB	CSF2RA	PHPT1
RPS2	MSI2	PKM
RPS21	SYNE3	PLS3
CTSV	CFLAR	PNISR
PGF	AKAP9	PSAP
MT1G	C2orf72	PTGES3
MFSD12	NTN4	PTPRF
RPL11	PKN1	PVR
HEY1	FNDC3B	RAB20
PKIB	EVL	RACK1
TUBA1B	GOLGA4	RGS16
LAMA4	FAM114A1	RPL19
RPL12	DAP	RPL23
TPD52L1	EFNB1	RPL26
RPS24	SAT1	RPL41
RPL18	TSC22D1	RPLP2
PLIN2	MGAT4A	RPS11
RPS15	GPRC5A	RPS21
RPS29	PRCP	RPS6
RPS14	GRN	SAT1
ACAN	HLTF	SH2D4A
TFPI	CSPP1	SLC2A1
PPDPF	MEX3D	SLC2A3
MT1H	VGLL3	SMC1A
PPIB	PSG5	SNRPE
IFITM3	TLE5	SNX10
ANGPT4	P3H1	SPNS2
ENO1	KIAA0930	SVIL
HAPLN3	CERCAM	TCF7L2
HSPA2	PTH1R	TEAD1
RPL26	RASA1	TENM3
TET1	SPP1	TIMP3
RPL32	AC006452.1	TJP1
PIM3	PIPOX	TKT
PFN1	POLR2J3	TMEM256
TPI1	PGPEP1	TMSB10
RPL22L1	CPT1A	TNS3
HBG2	DUSP1	TPM4
PDIA3	SERPINB6	TTC3
PTMS	USP9Y	TUBA1B
CCNE1	MAPRE2	TUBA1C
RPS23	CD59	TYMS
NME2	MARCKS	VSIR
LOX	PRPSAP1	YWHAZ
PGK1	PSG3	ZFP36L1
RALB	EPS8L2	ZKSCAN1
RPS15A	CSNK1A1	ZNF704
ACTB	GNG10
JAM3	UBE2A
NPM1	LGMN
LAIR2	RTN4RL2
NACA	PIK3R1
C1orf21	ATP6V0E1
RPL8	INPP5B
RPS7	FLT1
LDHB	CAVIN1
RRM2	BTBD7
ABCG2	SH3D19
MYCNUT	KCNQ1OT1
CLIC1	GMCL1
RPS8	SHROOM3
RPL31	TRIM56
RPL24	GPR78
SEPTIN11	COL5A1
RGS16	GALM
MTHFD1L	GALNT7
RPL34	HM13
RPL37A	PEG10
RPL19	COBLL1
HMGB1	DYNLT1
SNRPB	REPS2
SLCO4A1	SVIL
FSTL3	CD46
SH2D4A	PLCL2
TMSB10	CAPG
RPL38	AC132217.1
LRRC32	DUXAP8
RPL35	N4BP2L2
RPS3	TNFAIP2
LCP1	NUAK1
SNRPD2	PLCD3
S100A6	RHOD
HBE1	KISS1R
RACK1	DNAH11
IGFBP3	DDB1
RPL14	HSPB1
RPLP2	TAPBP
PDIA4	PTGES
DDIT4	SOD3
MT-ND5	EPHB2
CALM3	DDX60L
S100A11	TIMP2
RPL35A	INHA
IGSF8	ITGA1
RPL22	ITPR2
MT2A	TNS3
FTH1	ZNF704
PHPT1	LBH
RPL7A	SEC14L1
RPS3A	FTX
CD24	PLEKHA1
LY6K	C6orf62
NDRG1	DOCK5
CEBPD	S100A10
BSG	DIO2
FAM89A	AC020916.1
HMG20B	SLC23A2
NR6A1	LINC01949
CALM1	FAM3C
RPL10	CLTB
PKM	GAA
COL21A1	PXDN
TOMM20	LEPROT
COX6B1	CUX1
RPL18A	MLXIP
PLOD1	SSH2
YWHAZ	MORF4L2
CDV3	WWC2
COX5B	FOSB
TIMP1	TUBB2A
VDAC1	MCAM
GRB2	MGLL
OSTC	LAMA5
SLC2A1	JAM2
MZT2A	NAV1
EIF1AX	LLGL2
RPL5	CSH2
EVA1B	SH3PXD2A
HIST1H1C	RASGRF2
TUBB4B	IFI27
MYH10	ENDOG
ANP32E	MAMDC2
P4HA1	WWC3
PFKP	JPT1
RPL23A	HES2
BHLHE40	MED13L
RPL17	DDX3Y
MZT2B	ESAM
ADAMTS20	SNAP23
ABCA7	SELENOM
IL10RA	HIP1
TGFB1	ANGPTL4
VSIR	CTDSP1
INHBA	MAOA
LMAN1	AC211486.5
TMEM258	MORC4
ATP5MC3	PPIC
RPL41	ADAM12
UBE2C	ANKRD13A
PADI1	HMGN3
RCN1	TEAD1
HMGN1	ASAP3
MKI67	KCNK12
PGAM1	RGCC
FAU	EPAS1
MRPS6	IL2RB
BTG1	SLC25A37
MMP2	TTC3
SRI	LINC-PINT
HBA2	FRMD4A
TPM4	SLCO2A1
RAB11A	PMEPA1
EIF4A1	FMNL2
NKAP	EBI3
GPX4	HERC1
SNX10	SLC4A7
RPL6	TCEAL4
RPS25	C1orf115
GPX3	EFHD1
TKT	PVR
HEBP2	LGALS3BP
CENPF	H19
RPS27	MXRA7
DYNLL1	MGAT5
MANF	TJP1
RASSF8	CST6
ADGRG6	EXTL3
RANBP1	EGFR-AS1
SPTBN1	FTL
CASP4	ABCA1
ADH5	KIF21A
PLTP	FGFR1
FABP5	CREB5
CAPN6	SYNE1
RPL30	TAC3
TK1	ASPSCR1
ANP32B	CSF2RB
RPS19	SLC6A2
SNRPF	BRI3
RPS27A	HMGB3
SSR2	IL1R2
C1QBP	RRAD
RPS17	ISM2
MT-CYB	SERPING1
NLRP2	RHOBTB3
RPS6	FSTL1
HTRA4	GDF15
CSRP1	CPM
AKAP12	PSG2
CLDN6	COL17A1
DBI	TNFSF10
MYL6	PTPRF
DSP	ADAM19
RPL28	NOG
RAN	SPARC
MYDGF	PRKAG2
MRPS24	NOTUM
PRDX6	LINC02246
TYMS	ITM2B
TPX2	HTRA1
PON2	LTBP1
RPS11	IL6ST
SPNS2	HEXB
CHSY1	PAGE4
TMBIM6	HSPG2
COX7A2	CORO6
ATP5PO	RPS4Y1
PLAAT3	BGN
NUSAP1	LVRN
LSM5	FBLN1
RPS5	HPGD
NBDY	FN1
MT-ND4	FBN1
TINCR	SERPINE2
MT1F	PAPPA
IER3	SERPINE1
RPL27	TIMP3
UBL5	CSH1
RPA3	AOC1
GGH	PAPPA2
GNPNAT1	PRG2
MT-ND4L
MRPS15
CENPX
TMED10
FAM162A
NME1
TOP2A
HIST2H2AC
ADAP2
C19orf53
COX6C
PROCR
HIST1H1A
SNRPE
H2AFZ
RAC3
RPL21
SNRPD1
CTSC
NENF
C4orf48
SPINT2
PAG1
UQCRH
ATP6V1F
MGST3
PLS3
RPL10A
RBM8A
GLDC
TMEM256
NCL
TFPI2
SEC11A
TUBB6
DDT
TUBB3
SMC1A
NDUFV2
BTF3
TUBA1C
DHRS7
CDK7
SNHG5
TPM3
CORO1B
EFNA1
GALNT1
BASP1
DNAJC15
EIF3H
RPL9
RAB20
NDUFC1
MME
RPL23
SMC2
CKS2
ALG9
CHCHD2
HILPDA
DAD1
FABP7
TENM3
PARK7
GTF3C6
PTGES3
ARPC3

### Sheet: Li et. al
Type1 PE	Type2 PE	34 PE genes
TREM1	CEBPA	AAMP
NDRG1	GAPDH	ACTB
IFNAR2	LYN	DNMT1
PTPRD	KIT	EDNRB
EPHB6	PHYHIP	EEF1G
TGFBR3	CSNK1E	F11R
NTRK2	CEBPG	F3
TXK	PRKCA	FGFR1
CLEC5A	ACTG1	GADD45A
AGTR1	VIM	HSPA5
GLUL	NFE2L2	HSPA8
IQGAP2	YWHAZ	IGF2R
ADORA2A	A2M	ILK
EPHB3	ACTB	KRT18
ELMO1	ACVR1	LDLR
MAEA	AKT1	LRP2
NUP153	AP2A1	LYN
BAX	AP2M1	NCOR2
AAMP	ATXN1	NFE2L2
ACVR2B	AXL	NRF1
ADIPOR1	BCL2	NUP153
ADIPOR2	BCL2L1	PLCG1
ADORA2B	C3	PPL
APCS	CASP10	PQBP1
ARPC1B	CASP3	PRKCD
ARPC4	CASP8	PSEN1
ATP6V1A	CBL	PSPC1
BDKRB2	CCR5	PTPRM
C3AR1	CD247	RAB1A
C5AR1	CD44	SMARCC2
CALCRL	CDKN1A	TFDP2
CAT	CTGF	VLDLR
CCL16	CTNNB1	YWHAE
CD53	CXCL13	YWHAZ
CD63	DDIT3
CD8A	EDN1
CDCA3	EEF1A1
CDH15	EEF1G
CNR1	EGFR
COL8A1	EP300
COMT	ETS1
CRHR2	EXOSC4
CSF2RA	FGFR1
CSF3R	FGFR3
CXCL10	FN1
DNAJC3	FOS
DNMT1	FXR2
DRD4	GADD45A
EDNRB	GNAI3
EID2	GRB2
EMCN	H2AFX
EPHA1	HCK
EPHB1	HDAC3
F11R	HMOX2
F3	HSPA1A
FCGR3A	HSPA5
FGFR4	HSPA8
FPR1	ID1
GTF2I	ILK
HES1	IMMT
HSPB2	ITGB2
IFNG	JUN
IFNGR1	KRT18
IGF2R	LRP2
IL10RA	MAPK1
IL15RA	MAPK14
IL1R1	MAPK3
IL1R2	MAPK8
IL1RL1	MBL2
IL2RA	MED19
IL6R	MET
ITGAL	NCAM1
ITGAM	NCOA6
ITGAX	NCOR2
KCNQ5	NDUFA4L2
KLK1	NFKB1
KREMEN1	NGFR
LDLR	NOS1
LPA	PCNA
LPHN1	PDGFRB
MAP1LC3A	PICK1
MAP1S	PIK3R1
MMP9	PLCG1
MTNR1A	PPL
NAGK	PPP2R1A
NCSTN	PQBP1
NES	PRKCD
NFKBIA	PSEN1
NOC4L	PTN
NOTCH3	RAB1A
NOTCH4	RAB27A
NR1H2	RAC1
NR2F6	RASSF1
NRF1	RB1
NRP2	RHOA
NTRK3	RHOH
OBSCN	RXRA
P2RY2	RYR1
PARP1	SDC1
PRDX3	SETDB1
PRNP	SHBG
PSPC1	SLC9A3R1
PTPRM	SMAD7
PTX3	SP1
REN	STX11
RHOB	TEK
SELL	TFDP2
SELP	TGFBR1
SEMA5B	TK1
SF3A2	TNFRSF1A
SF3B4	TP53
SKIL	TSG101
SMARCC2	TYROBP
SNTB1	UBR1
STK40	VCAN
TACR3	YWHAB
TAP2	YWHAE
TF
TFAP2A
TFRC
THBD
TIE1
TLR3
TNFRSF10C
TNFRSF1B
TNFRSF25
TNFRSF8
TOE1
TREM2
TRIM11
UBE2A
UCP2
VLDLR
ZBTB16
ZNF219
